# RNAmining: A machine learning stand-alone and web server tool for RNA coding potential prediction

**DOI:** 10.1101/2020.10.26.354357

**Authors:** Thaís A. R. Ramos, Nilbson R. O. Galindo, Raúl Arias-Carrasco, Cecília F. da Silva, Vinicius Maracaja-Coutinho, Thaís G. do Rêgo

## Abstract

Non-coding RNAs (ncRNAs) are important players in the cellular regulation of organisms from different kingdoms. One of the key steps in ncRNAs research is the ability to distinguish coding/non-coding sequences. We applied 7 machine learning algorithms (Naive Bayes, SVM, KNN, Random Forest, XGBoost, ANN and DL) through 15 model organisms from different evolutionary branches. Then, we created a stand-alone and web server tool (RNAmining) to distinguish coding and noncoding sequences, selecting the algorithm with the best performance (XGBoost). Firstly, we used coding/non-coding sequences downloaded from Ensembl (April 14th, 2020). Then, coding/non-coding sequences were balanced, had their tri-nucleotides counts analysed and we performed a normalization by the sequence length. Thus, in total we built 180 models. All the machine learning algorithms tests were performed using 10-folds cross-validation and we selected the algorithm with the best results (XGBoost) to implement at RNAmining. Best F1-scores ranged from 97.56% to 99.57% depending on the organism. Moreover, we produced a benchmarking with other tools already in literature (CPAT, CPC2, RNAcon and Transdecoder) and our results outperformed them, opening opportunities for the development of RNAmining, which is freely available at https://rnamining.integrativebioinformatics.me/.
