## Supplementary File S1 for "RNAmining: A machine learning stand-alone and web server tool for RNA coding potential prediction"

### Sheet: arquiteturas - Página1
ANN and DL parameters
Architecture ANN:	Layers	Batch size	Kernel initializer	Activation	Activation in output layer	Optimizer	Learning rate	Loss	Epochs	Early stopping patience	Min delta
1º experiment	64-32-16-8-1	32	Glorot uniform	Relu	Sigmoid	Adam	0.001	Binary crossentropy	150	10	0.1
2º experiment	64-64-32-16-8-1	32	Glorot uniform	Relu	Sigmoid	Adam	0.001	Binary crossentropy	150	10	0.1
3º experiment	64-32-32-16-8-1	32	Glorot uniform	Relu	Sigmoid	Adam	0.001	Binary crossentropy	150	10	0.1
Architecture CNN (5x5):	Layers	Batch size	Kernel initializer	Activation	Activation in output layer	Optimizer	Learning rate	Loss	Epochs	Early stopping patience	Padding
1º experiment	cnn(512)-cnn(512)-dense(128)-Dense(1)	128	Glorot uniform	Relu	Sigmoid	Adam	0.001	Binary crossentropy	50	10	Same
2º experiment	cnn(64)-cnn(64)-dense(128)-Dense(1)	128	Glorot uniform	Relu	Sigmoid	Adam	0.001	Binary crossentropy	50	10	Same
3º experiment	cnn(32)-cnn(32)-dense(128)-Dense(1)	128	Glorot uniform	Relu	Sigmoid	Adam	0.001	Binary crossentropy	50	10	Same
4º experiment	cnn(128)-cnn(128)-dense(128)-Dense(1)	128	Glorot uniform	Relu	Sigmoid	Adam	0.001	Binary crossentropy	50	10	Same
