## Supplementary File S2 for "RNAmining: A machine learning stand-alone and web server tool for RNA coding potential prediction"

### Sheet: Planilha1
Organism	Method	TP	FN	FP	TN	Accuracy	Sensitivirty	Specificity	Precision	F1-score
Anolis_carolinensis	Xgboost	1594	19	20	1503	0.987564	0.988221	0.986868	0.987608	0.987914
Anolis_carolinensis	ANN_2experimento	1579	21	28	1508	0.984375	0.986875	0.981771	0.982576	0.984721
Anolis_carolinensis	ANN_1experimento	1576	10	41	1509	0.983737	0.993695	0.973548	0.974644	0.984077
Anolis_carolinensis	CNN_3exp	1569	18	36	1513	0.982781	0.988658	0.976759	0.97757	0.983083
Anolis_carolinensis	Random Forest	1563	33	21	1519	0.982781	0.979323	0.986364	0.986742	0.983019
Anolis_carolinensis	CNN_2exp	1553	16	39	1528	0.982462	0.989802	0.975112	0.975503	0.9826
Anolis_carolinensis	SVM_grid	1571	14	49	1502	0.979911	0.991167	0.968407	0.969753	0.980343
Anolis_carolinensis	CNN_4exp	1556	10	55	1515	0.979273	0.993614	0.964968	0.96586	0.97954
Anolis_carolinensis	ANN_3experimento	1510	27	39	1560	0.978954	0.982433	0.97561	0.974822	0.978613
Anolis_carolinensis	CNN	1508	36	32	1560	0.978316	0.976684	0.979899	0.979221	0.977951
Anolis_carolinensis	Naive Bayes	1487	109	31	1509	0.955357	0.931704	0.97987	0.979578	0.955042
Anolis_carolinensis	CPAT	1508	88	86	1454	0.944515	0.944862	0.944156	0.946048	0.945455
Anolis_carolinensis	KNN	1580	16	202	1338	0.930485	0.989975	0.868831	0.886644	0.935465
Anolis_carolinensis	Transdecoder	1537	59	350	1190	0.869579	0.963033	0.772727	0.81452	0.882572
Anolis_carolinensis	CPC	1360	236	175	1365	0.868941	0.85213	0.886364	0.885993	0.868732
Anolis_carolinensis	RNAcon	1529	67	558	982	0.800702	0.95802	0.637662	0.732631	0.830301
Chrysemys_picta_bellii	Xgboost	1443	23	36	1314	0.979048	0.984311	0.973333	0.975659	0.979966
Chrysemys_picta_bellii	Random Forest	1371	41	47	1357	0.96875	0.970963	0.966524	0.966855	0.968905
Chrysemys_picta_bellii	ANN_3experimento	1381	42	57	1336	0.964844	0.970485	0.959081	0.960362	0.965397
Chrysemys_picta_bellii	ANN_1experimento	1369	13	99	1335	0.960227	0.990593	0.930962	0.932561	0.960702
Chrysemys_picta_bellii	CNN	1387	30	85	1314	0.959162	0.978829	0.939242	0.942255	0.960194
Chrysemys_picta_bellii	SVM_grid	1394	34	81	1307	0.959162	0.97619	0.941643	0.945085	0.960386
Chrysemys_picta_bellii	CNN_4exp	1352	38	78	1348	0.958807	0.972662	0.945302	0.945455	0.958865
Chrysemys_picta_bellii	ANN_2experimento	1302	60	65	1389	0.955611	0.955947	0.955296	0.952451	0.954196
Chrysemys_picta_bellii	CNN_2exp	1399	44	86	1287	0.953835	0.969508	0.937363	0.942088	0.955601
Chrysemys_picta_bellii	CNN_3exp	1351	43	87	1335	0.953835	0.969154	0.938819	0.939499	0.954096
Chrysemys_picta_bellii	KNN	1376	36	154	1250	0.932528	0.974504	0.890313	0.899346	0.935418
Chrysemys_picta_bellii	Naive Bayes	1295	117	74	1330	0.932173	0.917139	0.947293	0.945946	0.93132
Chrysemys_picta_bellii	CPAT	1281	131	75	1329	0.926847	0.907224	0.946581	0.94469	0.925578
Chrysemys_picta_bellii	CPC	1324	88	239	1165	0.883878	0.937677	0.829772	0.847089	0.890084
Chrysemys_picta_bellii	Transdecoder	1372	40	452	952	0.825284	0.971671	0.678063	0.752193	0.84796
Chrysemys_picta_bellii	RNAcon	1359	53	529	875	0.793324	0.962465	0.623219	0.719809	0.823636
Crocodylus_porosus	Xgboost	926	14	21	887	0.981061	0.985106	0.976872	0.977825	0.981452
Crocodylus_porosus	Random Forest	889	29	21	909	0.972944	0.96841	0.977419	0.976923	0.972648
Crocodylus_porosus	ANN_2experimento	860	27	31	930	0.968615	0.96956	0.967742	0.965208	0.967379
Crocodylus_porosus	ANN_3experimento	864	46	21	917	0.963745	0.949451	0.977612	0.976271	0.962674
Crocodylus_porosus	CNN_4exp	917	21	46	864	0.963745	0.977612	0.949451	0.952233	0.964755
Crocodylus_porosus	ANN_1experimento	868	33	37	910	0.962121	0.963374	0.960929	0.959116	0.96124
Crocodylus_porosus	CNN_2exp	867	49	21	911	0.962121	0.946507	0.977468	0.976351	0.961197
Crocodylus_porosus	SVM_grid	923	33	37	855	0.962121	0.965481	0.95852	0.961458	0.963466
Crocodylus_porosus	CNN_3exp	892	31	52	873	0.955087	0.966414	0.943784	0.944915	0.955544
Crocodylus_porosus	CNN	911	8	93	836	0.945346	0.991295	0.899892	0.907371	0.947478
Crocodylus_porosus	Naive Bayes	843	75	34	896	0.941017	0.918301	0.963441	0.961231	0.939276
Crocodylus_porosus	CPAT	873	45	65	865	0.940476	0.95098	0.930108	0.930704	0.940733
Crocodylus_porosus	KNN	896	22	99	831	0.934524	0.976035	0.893548	0.900503	0.936749
Crocodylus_porosus	CPC	873	45	97	833	0.92316	0.95098	0.895699	0.9	0.924788
Crocodylus_porosus	Transdecoder	893	25	227	703	0.863636	0.972767	0.755914	0.797321	0.876349
Crocodylus_porosus	RNAcon	898	20	314	616	0.819264	0.978214	0.662366	0.740924	0.843192
Danio_rerio	Xgboost	1624	19	48	1555	0.979359	0.988436	0.970056	0.971292	0.979789
Danio_rerio	CNN_3exp	1625	23	51	1547	0.977203	0.986044	0.968085	0.96957	0.977738
Danio_rerio	CNN	1632	28	50	1536	0.97597	0.983133	0.968474	0.970273	0.976661
Danio_rerio	Random Forest	1559	29	49	1609	0.97597	0.981738	0.970446	0.969527	0.975594
Danio_rerio	CNN_2exp	1554	42	37	1613	0.975662	0.973684	0.977576	0.976744	0.975212
Danio_rerio	ANN_2experimento	1629	43	39	1535	0.974738	0.974282	0.975222	0.976619	0.975449
Danio_rerio	ANN_1experimento	1593	36	50	1567	0.973506	0.977901	0.969079	0.969568	0.973716
Danio_rerio	SVM_grid	1584	24	65	1573	0.972582	0.985075	0.960317	0.960582	0.972674
Danio_rerio	CNN_4exp	1627	39	51	1529	0.972274	0.976591	0.967722	0.969607	0.973086
Danio_rerio	ANN_3experimento	1604	18	79	1545	0.970117	0.988903	0.951355	0.95306	0.970651
Danio_rerio	KNN	1560	28	121	1537	0.954097	0.982368	0.927021	0.928019	0.95442
Danio_rerio	Naive Bayes	1465	123	46	1612	0.947936	0.922544	0.972256	0.969557	0.945466
Danio_rerio	CPAT	1535	53	121	1537	0.946396	0.966625	0.927021	0.926932	0.946363
Danio_rerio	CPC	1379	209	197	1461	0.874923	0.868388	0.881182	0.875	0.871681
Danio_rerio	Transdecoder	1513	75	348	1310	0.869686	0.952771	0.790109	0.813004	0.877356
Danio_rerio	RNAcon	1521	67	648	1010	0.779729	0.957809	0.609168	0.701245	0.809689
Eptatretus_burgeri	Xgboost	220	2	9	205	0.974771	0.990991	0.957944	0.960699	0.97561
Eptatretus_burgeri	Random Forest	220	2	10	204	0.972477	0.990991	0.953271	0.956522	0.973451
Eptatretus_burgeri	CNN	211	8	11	206	0.956422	0.96347	0.949309	0.95045	0.956916
Eptatretus_burgeri	SVM_grid	218	2	17	199	0.956422	0.990909	0.921296	0.92766	0.958242
Eptatretus_burgeri	CPAT	217	5	15	199	0.954128	0.977477	0.929907	0.935345	0.955947
Eptatretus_burgeri	CNN_4exp	225	3	18	190	0.951835	0.986842	0.913462	0.925926	0.955414
Eptatretus_burgeri	ANN_1experimento	213	14	9	200	0.947248	0.938326	0.956938	0.959459	0.948775
Eptatretus_burgeri	CNN_2exp	204	9	15	208	0.944954	0.957746	0.932735	0.931507	0.944444
Eptatretus_burgeri	CNN_3exp	208	6	18	204	0.944954	0.971963	0.918919	0.920354	0.945455
Eptatretus_burgeri	Naive Bayes	209	13	11	203	0.944954	0.941441	0.948598	0.95	0.945701
Eptatretus_burgeri	ANN_2experimento	187	20	6	223	0.940367	0.903382	0.973799	0.968912	0.935
Eptatretus_burgeri	ANN_3experimento	200	17	11	208	0.93578	0.921659	0.949772	0.947867	0.934579
Eptatretus_burgeri	KNN	208	14	21	193	0.919725	0.936937	0.901869	0.908297	0.922395
Eptatretus_burgeri	CPC	214	8	107	107	0.736239	0.963964	0.5	0.666667	0.788214
Eptatretus_burgeri	RNAcon	215	7	130	84	0.68578	0.968468	0.392523	0.623188	0.758377
Eptatretus_burgeri	Transdecoder	220	2	135	79	0.68578	0.990991	0.369159	0.619718	0.762565
Gallus_gallus	Xgboost	2092	12	20	2089	0.992404	0.994297	0.990517	0.99053	0.99241
Gallus_gallus	Random Forest	2079	27	19	2088	0.989081	0.987179	0.990982	0.990944	0.989058
Gallus_gallus	ANN_3experimento	2123	26	40	2024	0.984334	0.987901	0.98062	0.981507	0.984694
Gallus_gallus	CNN_3exp	2049	34	38	2092	0.98291	0.983677	0.98216	0.981792	0.982734
Gallus_gallus	CNN_4exp	2092	29	43	2049	0.98291	0.986327	0.979446	0.979859	0.983083
Gallus_gallus	ANN_1experimento	2057	48	35	2073	0.980299	0.977197	0.983397	0.98327	0.980224
Gallus_gallus	SVM_grid	2097	27	56	2033	0.980299	0.987288	0.973193	0.97399	0.980594
Gallus_gallus	CNN_2exp	2059	35	55	2064	0.978638	0.983286	0.974044	0.973983	0.978612
Gallus_gallus	ANN_2experimento	1989	86	11	2127	0.976976	0.958554	0.994855	0.9945	0.976196
Gallus_gallus	CNN	2040	84	17	2072	0.976027	0.960452	0.991862	0.991736	0.975843
Gallus_gallus	CPAT	2053	53	76	2031	0.96938	0.974834	0.96393	0.964302	0.96954
Gallus_gallus	KNN	2061	45	88	2019	0.968431	0.978632	0.958234	0.959051	0.968743
Gallus_gallus	Naive Bayes	1964	142	60	2047	0.952053	0.932574	0.971523	0.970356	0.95109
Gallus_gallus	CPC	1982	124	283	1824	0.903394	0.941121	0.865686	0.875055	0.906886
Gallus_gallus	Transdecoder	2057	49	764	1343	0.807026	0.976733	0.637399	0.729174	0.834991
Gallus_gallus	RNAcon	2031	75	1221	886	0.692381	0.964387	0.420503	0.624539	0.758119
Homo_sapiens	Xgboost	11526	153	198	11335	0.984879	0.9869	0.982832	0.983112	0.985002
Homo_sapiens	Random Forest	11304	149	243	11516	0.983112	0.98699	0.979335	0.978956	0.982957
Homo_sapiens	ANN_2experimento	11299	195	263	11455	0.980269	0.983035	0.977556	0.977253	0.980135
Homo_sapiens	CNN_4exp	11412	100	447	11253	0.976435	0.991313	0.961795	0.962307	0.976595
Homo_sapiens	CNN_2exp	11354	272	298	11288	0.975444	0.976604	0.974279	0.974425	0.975513
Homo_sapiens	ANN_1experimento	11233	304	296	11379	0.974151	0.97365	0.974647	0.974326	0.973988
Homo_sapiens	CNN	11516	83	525	11088	0.973807	0.992844	0.954792	0.956399	0.974281
Homo_sapiens	ANN_3experimento	11191	419	207	11395	0.973031	0.96391	0.982158	0.981839	0.972792
Homo_sapiens	CNN_3exp	11331	326	330	11225	0.971739	0.972034	0.971441	0.971701	0.971867
Homo_sapiens	SVM_grid	11232	338	397	11245	0.968335	0.970787	0.965899	0.965861	0.968318
Homo_sapiens	KNN	10946	507	257	11502	0.967086	0.955732	0.978144	0.97706	0.966278
Homo_sapiens	CPAT	11079	374	744	11015	0.951835	0.967345	0.936729	0.937072	0.951968
Homo_sapiens	Naive Bayes	9285	2168	855	10904	0.869766	0.810705	0.92729	0.91568	0.860001
Homo_sapiens	CPC	7620	3833	1018	10741	0.791013	0.665328	0.913428	0.882149	0.758549
Homo_sapiens	Transdecoder	9386	2067	3854	7905	0.744916	0.819523	0.672251	0.708912	0.760215
Homo_sapiens	RNAcon	10538	915	7393	4366	0.642082	0.920108	0.37129	0.587697	0.717261
Latimeria_chalumnae	CPAT	573	1	4	590	0.995719	0.998258	0.993266	0.993068	0.995656
Latimeria_chalumnae	Random Forest	569	5	0	594	0.995719	0.991289	1	1	0.995626
Latimeria_chalumnae	Xgboost	581	4	1	582	0.995719	0.993162	0.998285	0.998282	0.995716
Latimeria_chalumnae	SVM_grid	586	1	8	573	0.992295	0.998296	0.986231	0.986532	0.992379
Latimeria_chalumnae	ANN_3experimento	575	1	10	582	0.990582	0.998264	0.983108	0.982906	0.990525
Latimeria_chalumnae	ANN_2experimento	542	9	3	614	0.989726	0.983666	0.995138	0.994495	0.989051
Latimeria_chalumnae	Transdecoder	563	11	2	592	0.98887	0.980836	0.996633	0.99646	0.988586
Latimeria_chalumnae	CNN	579	7	8	574	0.987158	0.988055	0.986254	0.986371	0.987212
Latimeria_chalumnae	CNN_3exp	567	4	11	586	0.987158	0.992995	0.981575	0.980969	0.986945
Latimeria_chalumnae	ANN_1experimento	572	1	15	580	0.986301	0.998255	0.97479	0.974446	0.986207
Latimeria_chalumnae	CNN_4exp	592	5	11	560	0.986301	0.991625	0.980736	0.981758	0.986667
Latimeria_chalumnae	CNN_2exp	567	11	8	582	0.983733	0.980969	0.986441	0.986087	0.983521
Latimeria_chalumnae	Naive Bayes	554	20	0	594	0.982877	0.965157	1	1	0.98227
Latimeria_chalumnae	RNAcon	555	19	10	584	0.975171	0.966899	0.983165	0.982301	0.974539
Latimeria_chalumnae	CPC	485	89	0	594	0.923801	0.844948	1	1	0.915958
Latimeria_chalumnae	KNN	573	1	104	490	0.910103	0.998258	0.824916	0.846381	0.916067
Monodelphis_domestica	Xgboost	4357	32	70	4125	0.988117	0.992709	0.983313	0.984188	0.98843
Monodelphis_domestica	Random Forest	4296	51	65	4172	0.986486	0.988268	0.984659	0.985095	0.986679
Monodelphis_domestica	ANN_2experimento	4186	52	85	4261	0.98404	0.98773	0.980442	0.980098	0.983899
Monodelphis_domestica	ANN_3experimento	4227	76	71	4210	0.982875	0.982338	0.983415	0.983481	0.982909
Monodelphis_domestica	CNN_2exp	4261	67	99	4157	0.980662	0.984519	0.976739	0.977294	0.980893
Monodelphis_domestica	SVM_grid	4244	48	124	4168	0.979963	0.988816	0.971109	0.971612	0.980139
Monodelphis_domestica	CNN_4exp	4263	43	131	4147	0.97973	0.990014	0.969378	0.970187	0.98
Monodelphis_domestica	CNN	4253	55	120	4156	0.979613	0.987233	0.971936	0.972559	0.979841
Monodelphis_domestica	ANN_1experimento	4235	23	160	4166	0.978681	0.994598	0.963014	0.963595	0.978851
Monodelphis_domestica	CNN_3exp	4275	28	175	4106	0.976351	0.993493	0.959122	0.960674	0.976808
Monodelphis_domestica	KNN	4296	51	205	4032	0.970177	0.988268	0.951617	0.954455	0.971067
Monodelphis_domestica	CPAT	4193	154	174	4063	0.961789	0.964573	0.958933	0.960156	0.962359
Monodelphis_domestica	Naive Bayes	4087	260	142	4095	0.953169	0.940189	0.966486	0.966422	0.953125
Monodelphis_domestica	CPC	4144	203	573	3664	0.909599	0.953301	0.864763	0.878524	0.914387
Monodelphis_domestica	Transdecoder	4228	119	1347	2890	0.829217	0.972625	0.682086	0.758386	0.852248
Monodelphis_domestica	RNAcon	4227	120	1876	2361	0.767474	0.972395	0.557234	0.69261	0.808995
Mus_musculus	Xgboost	4270	95	103	4350	0.977546	0.978236	0.97687	0.976446	0.97734
Mus_musculus	Random Forest	4263	114	90	4351	0.976866	0.973955	0.979734	0.979325	0.976632
Mus_musculus	CNN	4228	148	117	4325	0.969948	0.966179	0.973661	0.973072	0.969614
Mus_musculus	ANN_3experimento	4287	115	180	4236	0.966546	0.973876	0.959239	0.959704	0.966738
Mus_musculus	ANN_2experimento	4172	233	75	4338	0.965071	0.947106	0.983005	0.98234	0.964401
Mus_musculus	CNN_3exp	4186	203	135	4294	0.961669	0.953748	0.969519	0.968757	0.961194
Mus_musculus	CNN_4exp	4288	117	222	4191	0.961556	0.973439	0.949694	0.950776	0.961974
Mus_musculus	SVM_grid	4261	165	181	4211	0.960762	0.96272	0.958789	0.959253	0.960983
Mus_musculus	CNN_2exp	4264	153	197	4204	0.960308	0.965361	0.955237	0.955839	0.960577
Mus_musculus	KNN	4217	160	196	4245	0.959628	0.963445	0.955866	0.955586	0.959499
Mus_musculus	ANN_1experimento	4303	114	255	4146	0.958154	0.974191	0.942059	0.944054	0.958886
Mus_musculus	CPAT	4178	199	197	4244	0.955092	0.954535	0.955641	0.954971	0.954753
Mus_musculus	Naive Bayes	3942	435	292	4149	0.917555	0.900617	0.934249	0.931034	0.915573
Mus_musculus	CPC	3206	1171	294	4147	0.833863	0.732465	0.933799	0.916	0.814015
Mus_musculus	Transdecoder	3731	646	1127	3314	0.798934	0.85241	0.746228	0.768012	0.808013
Mus_musculus	RNAcon	4068	309	2151	2290	0.721025	0.929404	0.51565	0.654124	0.767837
Notechis_scutatus	Xgboost	332	10	14	321	0.964549	0.97076	0.958209	0.959538	0.965116
Notechis_scutatus	ANN_3experimento	316	3	24	334	0.960118	0.990596	0.932961	0.929412	0.959029
Notechis_scutatus	SVM_grid	325	7	22	323	0.957164	0.978916	0.936232	0.936599	0.95729
Notechis_scutatus	ANN_2experimento	350	12	20	295	0.952733	0.966851	0.936508	0.945946	0.956284
Notechis_scutatus	Random Forest	319	21	13	324	0.949778	0.938235	0.961424	0.960843	0.949405
Notechis_scutatus	ANN_1experimento	329	15	21	312	0.946824	0.956395	0.936937	0.94	0.948127
Notechis_scutatus	CNN_2exp	335	12	30	300	0.937962	0.965418	0.909091	0.917808	0.941011
Notechis_scutatus	CNN	309	3	43	322	0.932053	0.990385	0.882192	0.877841	0.930723
Notechis_scutatus	CNN_3exp	310	20	27	320	0.930576	0.939394	0.92219	0.919881	0.929535
Notechis_scutatus	CNN_4exp	346	8	49	274	0.915805	0.977401	0.848297	0.875949	0.923899
Notechis_scutatus	Naive Bayes	304	36	33	304	0.89808	0.894118	0.902077	0.902077	0.89808
Notechis_scutatus	KNN	330	10	82	255	0.864106	0.970588	0.756677	0.800971	0.87766
Notechis_scutatus	CPC	302	38	58	279	0.858198	0.888235	0.827893	0.838889	0.862857
Notechis_scutatus	CPAT	328	12	102	235	0.83161	0.964706	0.697329	0.762791	0.851948
Notechis_scutatus	RNAcon	330	10	108	229	0.825702	0.970588	0.679525	0.753425	0.848329
Notechis_scutatus	Transdecoder	320	20	107	230	0.812408	0.941176	0.682493	0.749415	0.83442
Ornithorhynchus_anatinus	Xgboost	1514	32	42	1564	0.976523	0.979301	0.973848	0.973008	0.976144
Ornithorhynchus_anatinus	ANN_2experimento	1545	46	42	1519	0.972081	0.971087	0.973094	0.973535	0.97231
Ornithorhynchus_anatinus	ANN_1experimento	1546	33	59	1514	0.970812	0.979101	0.962492	0.96324	0.971106
Ornithorhynchus_anatinus	Random Forest	1528	70	25	1529	0.96986	0.956195	0.983912	0.983902	0.969851
Ornithorhynchus_anatinus	CNN_4exp	1474	58	46	1574	0.967005	0.962141	0.971605	0.969737	0.965924
Ornithorhynchus_anatinus	CNN_2exp	1546	41	64	1501	0.966688	0.974165	0.959105	0.960248	0.967157
Ornithorhynchus_anatinus	CNN	1551	26	84	1491	0.965102	0.983513	0.946667	0.948624	0.965753
Ornithorhynchus_anatinus	CNN_3exp	1529	64	46	1513	0.965102	0.959824	0.970494	0.970794	0.965278
Ornithorhynchus_anatinus	SVM_grid	1504	43	70	1535	0.96415	0.972204	0.956386	0.955527	0.963794
Ornithorhynchus_anatinus	ANN_3experimento	1522	45	69	1516	0.963832	0.971283	0.956467	0.956631	0.963901
Ornithorhynchus_anatinus	KNN	1555	43	170	1384	0.932424	0.973091	0.890605	0.901449	0.935901
Ornithorhynchus_anatinus	Naive Bayes	1422	176	90	1464	0.915609	0.889862	0.942085	0.940476	0.914469
Ornithorhynchus_anatinus	CPAT	1480	118	306	1248	0.865482	0.926158	0.803089	0.828667	0.874704
Ornithorhynchus_anatinus	Transdecoder	1429	169	350	1204	0.835343	0.894243	0.774775	0.80326	0.846313
Ornithorhynchus_anatinus	RNAcon	1482	116	418	1136	0.830584	0.927409	0.731017	0.78	0.847341
Ornithorhynchus_anatinus	CPC	957	641	102	1452	0.764277	0.598874	0.934363	0.903683	0.720361
Petromyzon_marinus	Xgboost	516	4	2	539	0.994345	0.992308	0.996303	0.996139	0.99422
Petromyzon_marinus	Random Forest	532	13	0	516	0.987747	0.976147	1	1	0.987929
Petromyzon_marinus	ANN_3experimento	522	5	12	522	0.983977	0.990512	0.977528	0.977528	0.983977
Petromyzon_marinus	CNN_3exp	509	7	11	534	0.983035	0.986434	0.979817	0.978846	0.982625
Petromyzon_marinus	ANN_1experimento	511	9	12	529	0.980207	0.982692	0.977819	0.977055	0.979866
Petromyzon_marinus	CNN	551	4	19	487	0.978322	0.992793	0.962451	0.966667	0.979556
Petromyzon_marinus	ANN_2experimento	504	6	20	531	0.975495	0.988235	0.963702	0.961832	0.974855
Petromyzon_marinus	CNN_4exp	542	11	16	492	0.974552	0.980108	0.968504	0.971326	0.975698
Petromyzon_marinus	SVM_grid	524	12	15	510	0.974552	0.977612	0.971429	0.972171	0.974884
Petromyzon_marinus	CNN_2exp	525	10	20	506	0.971725	0.981308	0.961977	0.963303	0.972222
Petromyzon_marinus	Transdecoder	510	35	0	516	0.967012	0.93578	1	1	0.966825
Petromyzon_marinus	CPAT	524	21	16	500	0.965127	0.961468	0.968992	0.97037	0.965899
Petromyzon_marinus	Naive Bayes	503	42	0	516	0.960415	0.922936	1	1	0.959924
Petromyzon_marinus	RNAcon	506	39	13	503	0.95099	0.92844	0.974806	0.974952	0.951128
Petromyzon_marinus	KNN	544	1	146	370	0.861451	0.998165	0.717054	0.788406	0.880972
Petromyzon_marinus	CPC	328	217	0	516	0.795476	0.601835	1	1	0.751432
Sphenodon_punctatus	Xgboost	186	3	0	175	0.991758	0.984127	1	1	0.992
Sphenodon_punctatus	RNAcon	183	4	4	173	0.978022	0.97861	0.977401	0.97861	0.97861
Sphenodon_punctatus	ANN_3experimento	180	1	7	176	0.978022	0.994475	0.961749	0.962567	0.978261
Sphenodon_punctatus	CPAT	184	3	6	171	0.975275	0.983957	0.966102	0.968421	0.976127
Sphenodon_punctatus	CNN	192	2	10	160	0.967033	0.989691	0.941176	0.950495	0.969697
Sphenodon_punctatus	Naive Bayes	176	11	1	176	0.967033	0.941176	0.99435	0.99435	0.967033
Sphenodon_punctatus	Random Forest	177	10	3	174	0.964286	0.946524	0.983051	0.983333	0.964578
Sphenodon_punctatus	ANN_2experimento	176	3	12	173	0.958791	0.98324	0.935135	0.93617	0.959128
Sphenodon_punctatus	CNN_4exp	180	3	12	169	0.958791	0.983607	0.933702	0.9375	0.96
Sphenodon_punctatus	Transdecoder	170	17	0	177	0.953297	0.909091	1	1	0.952381
Sphenodon_punctatus	CNN_2exp	170	3	14	177	0.953297	0.982659	0.926702	0.923913	0.952381
Sphenodon_punctatus	SVM_grid	172	8	9	175	0.953297	0.955556	0.951087	0.950276	0.952909
Sphenodon_punctatus	ANN_1experimento	155	8	11	190	0.947802	0.95092	0.945274	0.933735	0.942249
Sphenodon_punctatus	CNN_3exp	178	5	14	167	0.947802	0.972678	0.922652	0.927083	0.949333
Sphenodon_punctatus	CPC	159	28	0	177	0.923077	0.850267	1	1	0.919075
Sphenodon_punctatus	KNN	187	0	103	74	0.717033	1	0.418079	0.644828	0.784067
Xenopus_tropicalis	CPAT	267	3	2	284	0.991007	0.988889	0.993007	0.992565	0.990724
Xenopus_tropicalis	Xgboost	285	3	2	266	0.991007	0.989583	0.992537	0.993031	0.991304
Xenopus_tropicalis	Random Forest	264	6	0	286	0.989209	0.977778	1	1	0.988764
Xenopus_tropicalis	RNAcon	266	4	3	283	0.98741	0.985185	0.98951	0.988848	0.987013
Xenopus_tropicalis	CNN	291	3	4	258	0.98741	0.989796	0.984733	0.986441	0.988115
Xenopus_tropicalis	ANN_3experimento	286	5	5	260	0.982014	0.982818	0.981132	0.982818	0.982818
Xenopus_tropicalis	CPC	259	11	0	286	0.980216	0.959259	1	1	0.979206
Xenopus_tropicalis	Transdecoder	263	7	5	281	0.978417	0.974074	0.982517	0.981343	0.977695
Xenopus_tropicalis	CNN_2exp	303	6	7	240	0.976619	0.980583	0.97166	0.977419	0.978998
Xenopus_tropicalis	CNN_3exp	271	3	10	272	0.976619	0.989051	0.964539	0.964413	0.976577
Xenopus_tropicalis	ANN_2experimento	285	2	12	257	0.97482	0.993031	0.95539	0.959596	0.976027
Xenopus_tropicalis	CNN_4exp	280	4	10	262	0.97482	0.985915	0.963235	0.965517	0.97561
Xenopus_tropicalis	Naive Bayes	255	15	0	286	0.973022	0.944444	1	1	0.971429
Xenopus_tropicalis	ANN_1experimento	283	6	10	257	0.971223	0.979239	0.962547	0.96587	0.972509
Xenopus_tropicalis	SVM_grid	278	5	11	262	0.971223	0.982332	0.959707	0.961938	0.972028
Xenopus_tropicalis	KNN	269	1	90	196	0.836331	0.996296	0.685315	0.749304	0.855326
