## Supplementary File S3 for "RNAmining: A machine learning stand-alone and web server tool for RNA coding potential prediction"

### Sheet: Planilha1
Organism	TP	FN	FP	TN	Accuracy	Sensitivirty	Specificity	Precision	F1-score
Arabidopsis_thaliana_balanced_Anolis_carolinensis	5300	353	164	5491	95,43%	93,76%	97,10%	97,00%	95,35%
Arabidopsis_thaliana_balanced_Chrysemys_picta_bellii	5469	184	127	5528	97,25%	96,75%	97,75%	97,73%	97,24%
Arabidopsis_thaliana_balanced_Crocodylus_porosus	5344	309	114	5541	96,26%	94,53%	97,98%	97,91%	96,19%
Arabidopsis_thaliana_balanced_Danio_rerio	5555	98	288	5367	96,59%	98,27%	94,91%	95,07%	96,64%
Arabidopsis_thaliana_balanced_Eptatretus_burgeri	5314	339	232	5423	94,95%	94,00%	95,90%	95,82%	94,90%
Arabidopsis_thaliana_balanced_Gallus_gallus	5542	111	161	5494	97,59%	98,04%	97,15%	97,18%	97,60%
Arabidopsis_thaliana_balanced_Homo_sapiens	5635	18	487	5168	95,53%	99,68%	91,39%	92,05%	95,71%
Arabidopsis_thaliana_balanced_Latimeria_chalumnae	5419	234	494	5161	93,56%	95,86%	91,26%	91,65%	93,71%
Arabidopsis_thaliana_balanced_Monodelphis_domestica	5510	143	151	5504	97,40%	97,47%	97,33%	97,33%	97,40%
Arabidopsis_thaliana_balanced_Mus_musculus	5600	53	360	5295	96,35%	99,06%	93,63%	93,96%	96,44%
Arabidopsis_thaliana_balanced_Notechis_scutatus	5467	186	134	5521	97,17%	96,71%	97,63%	97,61%	97,16%
Arabidopsis_thaliana_balanced_Ornithorhynchus_anatinus	5506	147	148	5507	97,39%	97,40%	97,38%	97,38%	97,39%
Arabidopsis_thaliana_balanced_Petromyzon_marinus	5307	346	415	5240	93,27%	93,88%	92,66%	92,75%	93,31%
Arabidopsis_thaliana_balanced_Sphenodon_punctatus	5454	199	497	5158	93,85%	96,48%	91,21%	91,65%	94,00%
Arabidopsis_thaliana_balanced_Xenopus_tropicalis	5458	195	569	5086	93,24%	96,55%	89,94%	90,56%	93,46%
Caenorhabditis_elegans_balanced_Anolis_carolinensis	23697	1582	3700	21579	89,55%	93,74%	85,36%	86,49%	89,97%
Caenorhabditis_elegans_balanced_Chrysemys_picta_bellii	24365	914	189	25090	97,82%	96,38%	99,25%	99,23%	97,79%
Caenorhabditis_elegans_balanced_Crocodylus_porosus	23841	1438	160	25119	96,84%	94,31%	99,37%	99,33%	96,76%
Caenorhabditis_elegans_balanced_Danio_rerio	24738	541	4651	20628	89,73%	97,86%	81,60%	84,17%	90,50%
Caenorhabditis_elegans_balanced_Eptatretus_burgeri	23852	1427	785	24494	95,62%	94,35%	96,89%	96,81%	95,57%
Caenorhabditis_elegans_balanced_Gallus_gallus	24528	751	305	24974	97,91%	97,03%	98,79%	98,77%	97,89%
Caenorhabditis_elegans_balanced_Homo_sapiens	25171	108	11509	13770	77,02%	99,57%	54,47%	68,62%	81,25%
Caenorhabditis_elegans_balanced_Latimeria_chalumnae	24033	1246	353	24926	96,84%	95,07%	98,60%	98,55%	96,78%
Caenorhabditis_elegans_balanced_Monodelphis_domestica	24671	608	445	24834	97,92%	97,59%	98,24%	98,23%	97,91%
Caenorhabditis_elegans_balanced_Mus_musculus	25038	241	6798	18481	86,08%	99,05%	73,11%	78,65%	87,68%
Caenorhabditis_elegans_balanced_Notechis_scutatus	24316	963	266	25013	97,57%	96,19%	98,95%	98,92%	97,54%
Caenorhabditis_elegans_balanced_Ornithorhynchus_anatinus	24491	788	480	24799	97,49%	96,88%	98,10%	98,08%	97,48%
Caenorhabditis_elegans_balanced_Petromyzon_marinus	23623	1656	1103	24176	94,54%	93,45%	95,64%	95,54%	94,48%
Caenorhabditis_elegans_balanced_Sphenodon_punctatus	24157	1122	337	24942	97,11%	95,56%	98,67%	98,62%	97,07%
Caenorhabditis_elegans_balanced_Xenopus_tropicalis	23923	1356	300	24979	96,72%	94,64%	98,81%	98,76%	96,65%
Carassius_auratus_balanced_Anolis_carolinensis	7404	98	720	6782	94,55%	98,69%	90,40%	91,14%	94,77%
Carassius_auratus_balanced_Chrysemys_picta_bellii	7447	55	571	6931	95,83%	99,27%	92,39%	92,88%	95,97%
Carassius_auratus_balanced_Crocodylus_porosus	7394	108	551	6951	95,61%	98,56%	92,66%	93,06%	95,73%
Carassius_auratus_balanced_Danio_rerio	7473	29	710	6792	95,07%	99,61%	90,54%	91,32%	95,29%
Carassius_auratus_balanced_Eptatretus_burgeri	7399	103	709	6793	94,59%	98,63%	90,55%	91,26%	94,80%
Carassius_auratus_balanced_Gallus_gallus	7474	28	634	6868	95,59%	99,63%	91,55%	92,18%	95,76%
Carassius_auratus_balanced_Homo_sapiens	7496	6	1264	6238	91,54%	99,92%	83,15%	85,57%	92,19%
Carassius_auratus_balanced_Latimeria_chalumnae	7436	66	1292	6210	90,95%	99,12%	82,78%	85,20%	91,63%
Carassius_auratus_balanced_Monodelphis_domestica	7465	37	635	6867	95,52%	99,51%	91,54%	92,16%	95,69%
Carassius_auratus_balanced_Mus_musculus	7486	16	829	6673	94,37%	99,79%	88,95%	90,03%	94,66%
Carassius_auratus_balanced_Notechis_scutatus	7416	86	659	6843	95,03%	98,85%	91,22%	91,84%	95,22%
Carassius_auratus_balanced_Ornithorhynchus_anatinus	7458	44	677	6825	95,19%	99,41%	90,98%	91,68%	95,39%
Carassius_auratus_balanced_Petromyzon_marinus	7443	59	1224	6278	91,45%	99,21%	83,68%	85,88%	92,07%
Carassius_auratus_balanced_Sphenodon_punctatus	7446	56	1250	6252	91,30%	99,25%	83,34%	85,63%	91,94%
Carassius_auratus_balanced_Xenopus_tropicalis	7444	58	1319	6183	90,82%	99,23%	82,42%	84,95%	91,53%
Drosophila_melanogaster_balanced_Anolis_carolinensis	15459	444	461	15444	97,15%	97,21%	97,10%	97,10%	97,16%
Drosophila_melanogaster_balanced_Chrysemys_picta_bellii	15599	304	289	15616	98,14%	98,09%	98,18%	98,18%	98,13%
Drosophila_melanogaster_balanced_Crocodylus_porosus	15531	372	305	15600	97,87%	97,66%	98,08%	98,07%	97,87%
Drosophila_melanogaster_balanced_Danio_rerio	15739	164	493	15412	97,93%	98,97%	96,90%	96,96%	97,96%
Drosophila_melanogaster_balanced_Eptatretus_burgeri	15551	352	701	15204	96,69%	97,79%	95,59%	95,69%	96,73%
Drosophila_melanogaster_balanced_Gallus_gallus	15667	236	397	15508	98,01%	98,52%	97,50%	97,53%	98,02%
Drosophila_melanogaster_balanced_Homo_sapiens	15851	52	1117	14788	96,32%	99,67%	92,98%	93,42%	96,44%
Drosophila_melanogaster_balanced_Latimeria_chalumnae	15511	392	4553	11352	84,45%	97,54%	71,37%	77,31%	86,25%
Drosophila_melanogaster_balanced_Monodelphis_domestica	15715	188	441	15464	98,02%	98,82%	97,23%	97,27%	98,04%
Drosophila_melanogaster_balanced_Mus_musculus	15831	72	849	15056	97,10%	99,55%	94,66%	94,91%	97,17%
Drosophila_melanogaster_balanced_Notechis_scutatus	15539	364	445	15460	97,46%	97,71%	97,20%	97,22%	97,46%
Drosophila_melanogaster_balanced_Ornithorhynchus_anatinus	15623	280	333	15572	98,07%	98,24%	97,91%	97,91%	98,08%
Drosophila_melanogaster_balanced_Petromyzon_marinus	15555	348	4001	11904	86,33%	97,81%	74,84%	79,54%	87,74%
Drosophila_melanogaster_balanced_Sphenodon_punctatus	15543	360	4329	11576	85,26%	97,74%	72,78%	78,22%	86,89%
Drosophila_melanogaster_balanced_Xenopus_tropicalis	15291	612	4845	11060	82,84%	96,15%	69,54%	75,94%	84,86%
Gorilla_gorilla_balanced_Anolis_carolinensis	7468	520	238	7752	95,26%	93,49%	97,02%	96,91%	95,17%
Gorilla_gorilla_balanced_Chrysemys_picta_bellii	7638	350	50	7940	97,50%	95,62%	99,37%	99,35%	97,45%
Gorilla_gorilla_balanced_Crocodylus_porosus	7571	417	49	7941	97,08%	94,78%	99,39%	99,36%	97,01%
Gorilla_gorilla_balanced_Danio_rerio	7819	169	275	7715	97,22%	97,88%	96,56%	96,60%	97,24%
Gorilla_gorilla_balanced_Eptatretus_burgeri	7517	471	264	7726	95,40%	94,10%	96,70%	96,61%	95,34%
Gorilla_gorilla_balanced_Gallus_gallus	7751	237	91	7899	97,95%	97,03%	98,86%	98,84%	97,93%
Gorilla_gorilla_balanced_Homo_sapiens	7944	44	325	7665	97,69%	99,45%	95,93%	96,07%	97,73%
Gorilla_gorilla_balanced_Latimeria_chalumnae	7618	370	215	7775	96,34%	95,37%	97,31%	97,26%	96,30%
Gorilla_gorilla_balanced_Monodelphis_domestica	7779	209	125	7865	97,91%	97,38%	98,44%	98,42%	97,90%
Gorilla_gorilla_balanced_Mus_musculus	7889	99	294	7696	97,54%	98,76%	96,32%	96,41%	97,57%
Gorilla_gorilla_balanced_Notechis_scutatus	7658	330	87	7903	97,39%	95,87%	98,91%	98,88%	97,35%
Gorilla_gorilla_balanced_Ornithorhynchus_anatinus	7683	305	118	7872	97,35%	96,18%	98,52%	98,49%	97,32%
Gorilla_gorilla_balanced_Petromyzon_marinus	7543	445	214	7776	95,88%	94,43%	97,32%	97,24%	95,81%
Gorilla_gorilla_balanced_Sphenodon_punctatus	7675	313	227	7763	96,62%	96,08%	97,16%	97,13%	96,60%
Gorilla_gorilla_balanced_Xenopus_tropicalis	7613	375	340	7650	95,53%	95,31%	95,74%	95,72%	95,51%
Pseudonaja_textilis_balanced_Anolis_carolinensis	716	27	24	719	96,57%	96,37%	96,77%	96,76%	96,56%
Pseudonaja_textilis_balanced_Chrysemys_picta_bellii	733	10	24	719	97,71%	98,65%	96,77%	96,83%	97,73%
Pseudonaja_textilis_balanced_Crocodylus_porosus	720	23	23	720	96,90%	96,90%	96,90%	96,90%	96,90%
Pseudonaja_textilis_balanced_Danio_rerio	733	10	37	706	96,84%	98,65%	95,02%	95,19%	96,89%
Pseudonaja_textilis_balanced_Eptatretus_burgeri	721	22	47	696	95,36%	97,04%	93,67%	93,88%	95,43%
Pseudonaja_textilis_balanced_Gallus_gallus	730	13	20	723	97,78%	98,25%	97,31%	97,33%	97,79%
Pseudonaja_textilis_balanced_Homo_sapiens	742	1	57	686	96,10%	99,87%	92,33%	92,87%	96,24%
Pseudonaja_textilis_balanced_Latimeria_chalumnae	721	22	80	663	93,14%	97,04%	89,23%	90,01%	93,39%
Pseudonaja_textilis_balanced_Monodelphis_domestica	732	11	26	717	97,51%	98,52%	96,50%	96,57%	97,53%
Pseudonaja_textilis_balanced_Mus_musculus	741	2	39	704	97,24%	99,73%	94,75%	95,00%	97,31%
Pseudonaja_textilis_balanced_Notechis_scutatus	722	21	18	725	97,38%	97,17%	97,58%	97,57%	97,37%
Pseudonaja_textilis_balanced_Ornithorhynchus_anatinus	732	11	21	722	97,85%	98,52%	97,17%	97,21%	97,86%
Pseudonaja_textilis_balanced_Petromyzon_marinus	716	27	73	670	93,27%	96,37%	90,17%	90,75%	93,47%
Pseudonaja_textilis_balanced_Sphenodon_punctatus	730	13	81	662	93,67%	98,25%	89,10%	90,01%	93,95%
Pseudonaja_textilis_balanced_Xenopus_tropicalis	726	17	81	662	93,41%	97,71%	89,10%	89,96%	93,68%
Rattus_norvegicus_balanced_Anolis_carolinensis	9040	290	320	9012	96,73%	96,89%	96,57%	96,58%	96,74%
Rattus_norvegicus_balanced_Chrysemys_picta_bellii	9038	292	239	9093	97,15%	96,87%	97,44%	97,42%	97,15%
Rattus_norvegicus_balanced_Crocodylus_porosus	9041	289	223	9109	97,26%	96,90%	97,61%	97,59%	97,25%
Rattus_norvegicus_balanced_Danio_rerio	9208	122	561	8771	96,34%	98,69%	93,99%	94,26%	96,42%
Rattus_norvegicus_balanced_Eptatretus_burgeri	9032	298	501	8831	95,72%	96,81%	94,63%	94,74%	95,76%
Rattus_norvegicus_balanced_Gallus_gallus	9181	149	304	9028	97,57%	98,40%	96,74%	96,79%	97,59%
Rattus_norvegicus_balanced_Homo_sapiens	9294	36	1025	8307	94,31%	99,61%	89,02%	90,07%	94,60%
Rattus_norvegicus_balanced_Latimeria_chalumnae	9079	251	833	8499	94,19%	97,31%	91,07%	91,60%	94,37%
Rattus_norvegicus_balanced_Monodelphis_domestica	9183	147	331	9001	97,44%	98,42%	96,45%	96,52%	97,46%
Rattus_norvegicus_balanced_Mus_musculus	9255	75	562	8770	96,59%	99,20%	93,98%	94,28%	96,67%
Rattus_norvegicus_balanced_Notechis_scutatus	9048	282	318	9014	96,78%	96,98%	96,59%	96,60%	96,79%
Rattus_norvegicus_balanced_Ornithorhynchus_anatinus	9134	196	313	9019	97,27%	97,90%	96,65%	96,69%	97,29%
Rattus_norvegicus_balanced_Petromyzon_marinus	9083	247	765	8567	94,58%	97,35%	91,80%	92,23%	94,72%
Rattus_norvegicus_balanced_Sphenodon_punctatus	9091	239	897	8435	93,91%	97,44%	90,39%	91,02%	94,12%
Rattus_norvegicus_balanced_Xenopus_tropicalis	9064	266	1065	8267	92,87%	97,15%	88,59%	89,49%	93,16%
Saccharomyces_cerevisiae_balanced_Anolis_carolinensis	383	41	16	408	93,28%	90,33%	96,23%	95,99%	93,07%
Saccharomyces_cerevisiae_balanced_Chrysemys_picta_bellii	393	31	1	423	96,23%	92,69%	99,76%	99,75%	96,09%
Saccharomyces_cerevisiae_balanced_Crocodylus_porosus	386	38	2	422	95,28%	91,04%	99,53%	99,48%	95,07%
Saccharomyces_cerevisiae_balanced_Danio_rerio	397	27	24	400	93,99%	93,63%	94,34%	94,30%	93,96%
Saccharomyces_cerevisiae_balanced_Eptatretus_burgeri	371	53	16	408	91,86%	87,50%	96,23%	95,87%	91,49%
Saccharomyces_cerevisiae_balanced_Gallus_gallus	397	27	2	422	96,58%	93,63%	99,53%	99,50%	96,48%
Saccharomyces_cerevisiae_balanced_Homo_sapiens	415	9	48	376	93,28%	97,88%	88,68%	89,63%	93,57%
Saccharomyces_cerevisiae_balanced_Latimeria_chalumnae	390	34	3	421	95,64%	91,98%	99,29%	99,24%	95,47%
Saccharomyces_cerevisiae_balanced_Monodelphis_domestica	391	33	21	403	93,63%	92,22%	95,05%	94,90%	93,54%
Saccharomyces_cerevisiae_balanced_Mus_musculus	407	17	32	392	94,22%	95,99%	92,45%	92,71%	94,32%
Saccharomyces_cerevisiae_balanced_Notechis_scutatus	386	38	3	421	95,17%	91,04%	99,29%	99,23%	94,96%
Saccharomyces_cerevisiae_balanced_Ornithorhynchus_anatinus	391	33	11	413	94,81%	92,22%	97,41%	97,26%	94,67%
Saccharomyces_cerevisiae_balanced_Petromyzon_marinus	375	49	12	412	92,81%	88,44%	97,17%	96,90%	92,48%
Saccharomyces_cerevisiae_balanced_Sphenodon_punctatus	391	33	8	416	95,17%	92,22%	98,11%	97,99%	95,02%
Saccharomyces_cerevisiae_balanced_Xenopus_tropicalis	389	35	11	413	94,58%	91,75%	97,41%	97,25%	94,42%
Terrapene_carolina_triunguis_balanced_Anolis_carolinensis	987	39	47	981	95,81%	96,20%	95,43%	95,45%	95,83%
Terrapene_carolina_triunguis_balanced_Chrysemys_picta_bellii	1009	17	22	1006	98,10%	98,34%	97,86%	97,87%	98,10%
Terrapene_carolina_triunguis_balanced_Crocodylus_porosus	999	27	23	1005	97,57%	97,37%	97,76%	97,75%	97,56%
Terrapene_carolina_triunguis_balanced_Danio_rerio	1016	10	61	967	96,54%	99,03%	94,07%	94,34%	96,62%
Terrapene_carolina_triunguis_balanced_Eptatretus_burgeri	990	36	57	971	95,47%	96,49%	94,46%	94,56%	95,51%
Terrapene_carolina_triunguis_balanced_Gallus_gallus	1013	13	35	993	97,66%	98,73%	96,60%	96,66%	97,69%
Terrapene_carolina_triunguis_balanced_Homo_sapiens	1022	4	89	939	95,47%	99,61%	91,34%	91,99%	95,65%
Terrapene_carolina_triunguis_balanced_Latimeria_chalumnae	996	30	61	967	95,57%	97,08%	94,07%	94,23%	95,63%
Terrapene_carolina_triunguis_balanced_Monodelphis_domestica	1014	12	44	984	97,27%	98,83%	95,72%	95,84%	97,31%
Terrapene_carolina_triunguis_balanced_Mus_musculus	1016	10	68	960	96,20%	99,03%	93,39%	93,73%	96,30%
Terrapene_carolina_triunguis_balanced_Notechis_scutatus	997	29	28	1000	97,22%	97,17%	97,28%	97,27%	97,22%
Terrapene_carolina_triunguis_balanced_Ornithorhynchus_anatinus	1007	19	32	996	97,52%	98,15%	96,89%	96,92%	97,53%
Terrapene_carolina_triunguis_balanced_Petromyzon_marinus	1000	26	67	961	95,47%	97,47%	93,48%	93,72%	95,56%
Terrapene_carolina_triunguis_balanced_Sphenodon_punctatus	1007	19	69	959	95,72%	98,15%	93,29%	93,59%	95,81%
Terrapene_carolina_triunguis_balanced_Xenopus_tropicalis	992	34	70	958	94,94%	96,69%	93,19%	93,41%	95,02%
