## Supplementary File S4 for "RNAmining: A machine learning stand-alone and web server tool for RNA coding potential prediction"

### Sheet: Mean's_of_Organisms
Organism	TP	FN	FP	TN	Accuracy	Sensitivirty	Specificity	Precision	F1-score
anolis	13.6	1581.4	27.8	1508.2	0.486043	0.00852665	0.981901	0.328502	0.0166219
chrysemys	7.7	1399.3	11.3	1392.7	0.498186	0.00547264	0.991952	0.405263	0.0107994
crocodylus	4.4	908.6	10.8	919.2	0.501139	0.00481928	0.988387	0.289474	0.00948072
danio	9.8	1527	24.2	1472.2	0.488593	0.00637689	0.983828	0.288235	0.0124777
eptatretus	2.6	214.4	5.3	208.7	0.490255	0.0119816	0.975234	0.329114	0.0231214
gallus	26.5	2078.5	9.5	2093.5	0.503802	0.0125891	0.995483	0.736111	0.0247548
latimeria	81.8	491.2	3.2	586.8	0.574893	0.142757	0.994576	0.962353	0.248632
monodelphis	29.6	4312.4	31.5	4205.5	0.493659	0.00681713	0.992565	0.484452	0.0134451
mus	155.3	4220.7	148.2	4288.8	0.504266	0.035489	0.966599	0.511697	0.0663746
notechis	3.1	331.9	6.7	330.3	0.496131	0.00925373	0.980119	0.316327	0.0179814
ornithorhynchus	30	1563	33.4	1520.6	0.492723	0.0188324	0.978507	0.473186	0.0362231
petromyzon	257.8	282.2	6.2	509.8	0.726894	0.477407	0.987984	0.976515	0.641294
sphenodon	43.7	142.3	3.8	169.2	0.593036	0.234946	0.978035	0.92	0.374304
xenopus	36.1	232.9	5.3	276.7	0.567695	0.134201	0.981206	0.871981	0.232603
homo5	692.5	10759.5	278.9	11476.1	0.52435	0.0604698	0.976274	0.712889	0.111483

### Sheet: All_Arifiticial_Results
Organism	TP	FN	FP	TN	Accuracy	Sensitivirty	Specificity	Precision	F1-score
anolis9	20	1575	21	1515	0.490259	0.0125392	0.986328	0.487805	0.0244499
anolis7	14	1581	22	1514	0.488023	0.00877743	0.985677	0.388889	0.0171674
anolis2	8	1587	29	1507	0.483871	0.00501567	0.98112	0.216216	0.00980392
anolis1	7	1588	21	1515	0.486107	0.00438871	0.986328	0.25	0.008626
anolis3	19	1576	26	1510	0.488342	0.0119122	0.983073	0.422222	0.0231707
anolis6	15	1580	33	1503	0.484829	0.00940439	0.978516	0.3125	0.0182593
anolis5	16	1579	35	1501	0.48451	0.0100313	0.977214	0.313725	0.0194411
anolis10	15	1580	27	1509	0.486745	0.00940439	0.982422	0.357143	0.0183262
anolis8	10	1585	35	1501	0.482593	0.00626959	0.977214	0.222222	0.0121951
anolis4	12	1583	29	1507	0.485149	0.00752351	0.98112	0.292683	0.0146699
chrysemys3	5	1402	16	1388	0.495553	0.00355366	0.988604	0.238095	0.0070028
chrysemys4	10	1397	8	1396	0.500178	0.00710732	0.994302	0.555556	0.0140351
chrysemys8	7	1400	12	1392	0.497688	0.00497512	0.991453	0.368421	0.00981767
chrysemys6	9	1398	12	1392	0.498399	0.00639659	0.991453	0.428571	0.012605
chrysemys2	6	1401	15	1389	0.496265	0.00426439	0.989316	0.285714	0.00840336
chrysemys9	8	1399	11	1393	0.498399	0.00568586	0.992165	0.421053	0.0112202
chrysemys1	7	1400	17	1387	0.495909	0.00497512	0.987892	0.291667	0.00978337
chrysemys10	10	1397	8	1396	0.500178	0.00710732	0.994302	0.555556	0.0140351
chrysemys5	7	1400	6	1398	0.499822	0.00497512	0.995726	0.538462	0.00985915
chrysemys7	8	1399	8	1396	0.499466	0.00568586	0.994302	0.5	0.0112439
crocodylus6	2	911	13	917	0.498644	0.00219058	0.986022	0.133333	0.00431034
crocodylus7	8	905	11	919	0.502984	0.00876232	0.988172	0.421053	0.0171674
crocodylus9	4	909	10	920	0.501356	0.00438116	0.989247	0.285714	0.00862999
crocodylus8	6	907	11	919	0.501899	0.00657174	0.988172	0.352941	0.0129032
crocodylus1	2	911	7	923	0.501899	0.00219058	0.992473	0.222222	0.00433839
crocodylus5	5	908	9	921	0.502442	0.00547645	0.990323	0.357143	0.0107875
crocodylus4	4	909	14	916	0.499186	0.00438116	0.984946	0.222222	0.00859291
crocodylus10	3	910	10	920	0.500814	0.00328587	0.989247	0.230769	0.00647948
crocodylus2	4	909	13	917	0.499729	0.00438116	0.986022	0.235294	0.00860215
crocodylus3	6	907	10	920	0.502442	0.00657174	0.989247	0.375	0.0129171
danio8	11	1576	26	1628	0.505708	0.00693132	0.984281	0.297297	0.0135468
danio2	10	1577	37	1617	0.502006	0.0063012	0.97763	0.212766	0.0122399
danio3	10	1577	35	1619	0.502623	0.0063012	0.978839	0.222222	0.0122549
danio6	8	1579	29	1625	0.503857	0.00504096	0.982467	0.216216	0.00985222
danio9	18	1569	25	1629	0.508176	0.0113422	0.984885	0.418605	0.0220859
danio7	12	1575	35	1619	0.50324	0.00756144	0.978839	0.255319	0.0146879
danio5	1	1586	35	1619	0.499846	0.00063012	0.978839	0.0277778	0.00123229
danio1	8	1579	30	1624	0.503548	0.00504096	0.981862	0.210526	0.00984615
danio10	9	1578	31	1623	0.503548	0.00567108	0.981258	0.225	0.0110633
danio4	11	1576	31	1623	0.504165	0.00693132	0.981258	0.261905	0.0135052
eptatretus2	4	213	7	207	0.489559	0.0184332	0.96729	0.363636	0.0350877
eptatretus9	3	214	3	211	0.49652	0.0138249	0.985981	0.5	0.0269058
eptatretus8	3	214	5	209	0.491879	0.0138249	0.976636	0.375	0.0266667
eptatretus5	2	215	10	204	0.477958	0.00921659	0.953271	0.166667	0.0174672
eptatretus7	3	214	5	209	0.491879	0.0138249	0.976636	0.375	0.0266667
eptatretus4	2	215	4	210	0.491879	0.00921659	0.981308	0.333333	0.0179372
eptatretus3	3	214	4	210	0.4942	0.0138249	0.981308	0.428571	0.0267857
eptatretus1	3	214	3	211	0.49652	0.0138249	0.985981	0.5	0.0269058
eptatretus6	1	216	5	209	0.487239	0.00460829	0.976636	0.166667	0.00896861
eptatretus10	2	215	7	207	0.484919	0.00921659	0.96729	0.222222	0.0176991
gallus3	30	2075	13	2090	0.503802	0.0142518	0.993818	0.697674	0.027933
gallus1	23	2082	17	2086	0.501188	0.0109264	0.991916	0.575	0.0214452
gallus2	25	2080	9	2094	0.503565	0.0118765	0.99572	0.735294	0.0233754
gallus6	30	2075	10	2093	0.504515	0.0142518	0.995245	0.75	0.027972
gallus4	25	2080	7	2096	0.50404	0.0118765	0.996671	0.78125	0.0233973
gallus8	28	2077	7	2096	0.504753	0.0133017	0.996671	0.8	0.0261682
gallus7	29	2076	9	2094	0.504515	0.0137767	0.99572	0.763158	0.0270649
gallus10	20	2085	5	2098	0.503327	0.00950119	0.997622	0.8	0.0187793
gallus9	24	2081	11	2092	0.502852	0.0114014	0.994769	0.685714	0.0224299
gallus5	31	2074	7	2096	0.505466	0.0147268	0.996671	0.815789	0.0289314
latimeria2	82	491	4	586	0.574377	0.143106	0.99322	0.953488	0.248862
latimeria3	82	491	2	588	0.576096	0.143106	0.99661	0.97619	0.249619
latimeria1	78	495	2	588	0.572657	0.136126	0.99661	0.975	0.238897
latimeria4	90	483	3	587	0.582115	0.157068	0.994915	0.967742	0.27027
latimeria6	83	490	7	583	0.572657	0.144852	0.988136	0.922222	0.250377
latimeria5	87	486	3	587	0.579536	0.151832	0.994915	0.966667	0.262443
latimeria8	80	493	3	587	0.573517	0.139616	0.994915	0.963855	0.243902
latimeria10	71	502	3	587	0.565778	0.123909	0.994915	0.959459	0.219474
latimeria7	83	490	2	588	0.576956	0.144852	0.99661	0.976471	0.25228
latimeria9	82	491	3	587	0.575236	0.143106	0.994915	0.964706	0.24924
monodelphis3	25	4317	36	4201	0.492598	0.00575772	0.991503	0.409836	0.0113559
monodelphis4	32	4310	33	4204	0.493764	0.00736988	0.992211	0.492308	0.0145224
monodelphis5	26	4316	33	4204	0.493064	0.00598802	0.992211	0.440678	0.0118155
monodelphis7	32	4310	30	4207	0.494114	0.00736988	0.99292	0.516129	0.0145322
monodelphis10	31	4311	26	4211	0.494463	0.00713957	0.993864	0.54386	0.0140941
monodelphis2	32	4310	40	4197	0.492948	0.00736988	0.990559	0.444444	0.0144993
monodelphis8	22	4320	32	4205	0.492715	0.00506679	0.992447	0.407407	0.0100091
monodelphis9	33	4309	22	4215	0.495163	0.00760018	0.994808	0.6	0.0150102
monodelphis1	26	4316	34	4203	0.492948	0.00598802	0.991975	0.433333	0.0118128
monodelphis6	37	4305	29	4208	0.494813	0.00852142	0.993156	0.560606	0.0167877
mus1	134	4242	159	4278	0.500624	0.0306216	0.964165	0.457338	0.0573999
mus8	156	4220	127	4310	0.506751	0.035649	0.971377	0.551237	0.0669672
mus6	163	4213	153	4284	0.504595	0.0372486	0.965517	0.515823	0.06948
mus10	154	4222	167	4270	0.501986	0.035192	0.962362	0.479751	0.0655738
mus5	178	4198	140	4297	0.507773	0.0406764	0.968447	0.559748	0.0758415
mus2	140	4236	134	4303	0.504142	0.0319927	0.969799	0.510949	0.0602151
mus3	142	4234	140	4297	0.503688	0.0324497	0.968447	0.503546	0.0609704
mus4	150	4226	151	4286	0.503347	0.0342779	0.965968	0.498339	0.0641437
mus7	163	4213	161	4276	0.503688	0.0372486	0.963714	0.503086	0.0693617
mus9	173	4203	150	4287	0.506071	0.0395338	0.966193	0.535604	0.0736327
notechis9	4	331	7	330	0.497024	0.0119403	0.979228	0.363636	0.0231214
notechis4	3	332	6	331	0.497024	0.00895522	0.982196	0.333333	0.0174419
notechis8	7	328	9	328	0.498512	0.0208955	0.973294	0.4375	0.039886
notechis6	2	333	8	329	0.49256	0.00597015	0.976261	0.2	0.0115942
notechis3	1	334	6	331	0.494048	0.00298507	0.982196	0.142857	0.00584795
notechis5	4	331	15	322	0.485119	0.0119403	0.95549	0.210526	0.0225989
notechis7	3	332	5	332	0.498512	0.00895522	0.985163	0.375	0.0174927
notechis10	3	332	2	335	0.502976	0.00895522	0.994065	0.6	0.0176471
notechis2	2	333	5	332	0.497024	0.00597015	0.985163	0.285714	0.0116959
notechis1	2	333	4	333	0.498512	0.00597015	0.988131	0.333333	0.0117302
ornithorhynchus3	42	1551	32	1522	0.496981	0.0263653	0.979408	0.567568	0.0503899
ornithorhynchus9	25	1568	38	1516	0.489673	0.0156937	0.975547	0.396825	0.0301932
ornithorhynchus7	22	1571	35	1519	0.489673	0.0138104	0.977477	0.385965	0.0266667
ornithorhynchus2	34	1559	33	1521	0.494121	0.0213434	0.978764	0.507463	0.0409639
ornithorhynchus8	32	1561	33	1521	0.493486	0.0200879	0.978764	0.492308	0.0386007
ornithorhynchus4	35	1558	23	1531	0.497617	0.0219711	0.985199	0.603448	0.0423985
ornithorhynchus1	26	1567	38	1516	0.48999	0.0163214	0.975547	0.40625	0.031382
ornithorhynchus5	31	1562	38	1516	0.491579	0.0194601	0.975547	0.449275	0.0373045
ornithorhynchus6	26	1567	36	1518	0.490626	0.0163214	0.976834	0.419355	0.0314199
ornithorhynchus10	27	1566	28	1526	0.493486	0.0169492	0.981982	0.490909	0.032767
petromyzon6	255	285	8	508	0.722538	0.472222	0.984496	0.969582	0.635118
petromyzon1	260	280	9	507	0.726326	0.481481	0.982558	0.966543	0.642769
petromyzon10	256	284	4	512	0.727273	0.474074	0.992248	0.984615	0.64
petromyzon4	261	279	6	510	0.730114	0.483333	0.988372	0.977528	0.64684
petromyzon5	254	286	9	507	0.720644	0.47037	0.982558	0.965779	0.632628
petromyzon2	254	286	4	512	0.725379	0.47037	0.992248	0.984496	0.636591
petromyzon8	262	278	7	509	0.730114	0.485185	0.986434	0.973978	0.647713
petromyzon3	267	273	5	511	0.736742	0.494444	0.99031	0.981618	0.657635
petromyzon7	251	289	6	510	0.720644	0.464815	0.988372	0.976654	0.629862
petromyzon9	258	282	4	512	0.729167	0.477778	0.992248	0.984733	0.643392
sphenodon2	45	141	3	170	0.598886	0.241935	0.982659	0.9375	0.384615
sphenodon8	46	140	2	171	0.604457	0.247312	0.988439	0.958333	0.393162
sphenodon3	47	139	7	166	0.593315	0.252688	0.959538	0.87037	0.391667
sphenodon9	41	145	4	169	0.584958	0.22043	0.976879	0.911111	0.354978
sphenodon7	40	146	3	170	0.584958	0.215054	0.982659	0.930233	0.349345
sphenodon6	45	141	2	171	0.601671	0.241935	0.988439	0.957447	0.386266
sphenodon4	36	150	5	168	0.568245	0.193548	0.971098	0.878049	0.317181
sphenodon10	50	136	3	170	0.612813	0.268817	0.982659	0.943396	0.41841
sphenodon5	44	142	4	169	0.593315	0.236559	0.976879	0.916667	0.376068
sphenodon1	43	143	5	168	0.587744	0.231183	0.971098	0.895833	0.367521
xenopus6	38	231	3	279	0.575318	0.141264	0.989362	0.926829	0.245161
xenopus8	44	225	8	274	0.577132	0.163569	0.971631	0.846154	0.274143
xenopus1	43	226	3	279	0.584392	0.159851	0.989362	0.934783	0.273016
xenopus2	28	241	5	277	0.553539	0.104089	0.98227	0.848485	0.18543
xenopus9	40	229	6	276	0.573503	0.148699	0.978723	0.869565	0.253968
xenopus3	45	224	5	277	0.584392	0.167286	0.98227	0.9	0.282132
xenopus10	32	237	5	277	0.560799	0.118959	0.98227	0.864865	0.20915
xenopus4	27	242	10	272	0.54265	0.100372	0.964539	0.72973	0.176471
xenopus5	29	240	5	277	0.555354	0.107807	0.98227	0.852941	0.191419
xenopus7	35	234	3	279	0.569873	0.130112	0.989362	0.921053	0.228013
homo5	686	10766	264	11491	0.524712	0.0599022	0.977541	0.722105	0.110627
homo10	683	10769	307	11448	0.52273	0.0596402	0.973883	0.689899	0.109789
homo1	712	10740	274	11481	0.525402	0.0621725	0.976691	0.72211	0.114488
homo4	723	10729	287	11468	0.525316	0.0631331	0.975585	0.715842	0.116033
homo9	710	10742	269	11486	0.525531	0.0619979	0.977116	0.72523	0.114231
homo8	653	10799	294	11461	0.521998	0.0570206	0.974989	0.689546	0.105331
homo2	670	10782	283	11472	0.523204	0.0585051	0.975925	0.703043	0.108021
homo6	717	10735	282	11473	0.525273	0.0626092	0.97601	0.717718	0.115171
homo7	690	10762	275	11480	0.524411	0.0602515	0.976606	0.715026	0.111138
homo3	681	10771	254	11501	0.524928	0.0594656	0.978392	0.728342	0.109954
